# Discovery of archaeal Fusexins homologous to eukaryotic HAP2/GCS1 gamete fusion proteins

**DOI:** 10.1101/2021.10.13.464100

**Authors:** David Moi, Shunsuke Nishio, Xiaohui Li, Clari Valansi, Mauricio Langleib, Nicolas G. Brukman, Kateryna Flyak, Christophe Dessimoz, Daniele de Sanctis, Kathryn Tunyasuvunakool, John Jumper, Martin Graña, Héctor Romero, Pablo S. Aguilar, Luca Jovine, Benjamin Podbilewicz

**Author notes:** These authors contributed equally to this work (David Moi, Shunsuke Nishio, Xiaohui Li).

## Abstract

Sexual reproduction consists of genome reduction by meiosis and subsequent gamete fusion. Presence of meiotic genes in prokaryotes suggests that DNA repair mechanisms evolved toward meiotic recombination; however, fusogenic proteins resembling those found in eukaryotes were not identified in prokaryotes. Here, we identify archaeal proteins that are homologs of fusexins, a superfamily of fusogens that mediate eukaryotic gamete and somatic cell fusion, as well as virus entry. The crystal structure of a trimeric archaeal Fusexin1 reveals novel features such as a six-helix bundle and an additional globular domain. Ectopically expressed Fusexin1 can fuse mammalian cells, and this process involves the additional domain and a conserved fusion loop. Archaeal fusexin genes exist within integrated mobile elements, potentially linking ancient archaeal gene exchanges and eukaryotic sex.

**One-Sentence Summary:** Cell membrane fusion proteins of viruses and eukaryotes are also present in archaea.
