## Supplementary material for "Discovery of archaeal Fusexins homologous to eukaryotic HAP2/GCS1 gamete fusion proteins": Data S3

### Sheet: ClusterxORFsinhit
Cluster	Contig ID ORF	arCOG	E-value	Score
10196_CP010426.1_10196_expanded	CP058579_203	arCOG04507	3.2e-14	51.7
21986_CP010426.1_21986_expanded	Ga0207718_100100_2725	arCOG00009	8.4e-95	317.4
33021_LKMP01000007.1_947_expanded	CP058579_1741	arCOG04313	5.2e-45	152.6
33021_LKMP01000007.1_947_expanded	NZ_CP071597.1_915	arCOG04313	3.9e-45	153
34455_QNDS01000002.1_494_expanded	JABURA010000001_560	arCOG02537	1.2e-20	71
41684_NZ_CP071597.1_457_expanded	CP058579_3767	arCOG02808	5.8e-11	41.6
41684_NZ_CP071597.1_457_expanded	Ga0207718_100100_1027	arCOG04362	1e-11	44.3
41684_NZ_CP071597.1_457_expanded	JGI12330J12834_1000008_1257	arCOG01680	3.3e-14	52.1
41684_NZ_CP071597.1_457_expanded	ATYM01000002_1515
41684_NZ_CP071597.1_457_expanded	CP048739_1604
41684_NZ_CP071597.1_457_expanded	CP058579_1295
41684_NZ_CP071597.1_457_expanded	Ga0207719_100190_601
41684_NZ_CP071597.1_457_expanded	JABURA010000001_304
41684_NZ_CP071597.1_457_expanded	JNCS01000001_1135
41684_NZ_CP071597.1_457_expanded	LOEP01000012_940
41684_NZ_CP071597.1_457_expanded	NZ_CP071597.1_457
41701_NZ_CP071597.1_474_expanded	CP058579_1323
41701_NZ_CP071597.1_474_expanded	NZ_CP071597.1_474
42018_NZ_CP071597.1_791_expanded	CP058579_1610	2N615	3.3e-40	136.7
42018_NZ_CP071597.1_791_expanded	NZ_CP071597.1_791	2N615	7.6e-38	129.1
42763_NZ_CP071597.1_1536_expanded	ATYM01000002_1726	arCOG06216	8.5e-22	77.5
42763_NZ_CP071597.1_1536_expanded	CP048739_114	arCOG06216	3e-19	69.3
42763_NZ_CP071597.1_1536_expanded	Ga0207718_100100_1419	arCOG06216	6.9e-20	71.4
42763_NZ_CP071597.1_1536_expanded	JGI12330J12834_1000008_1481	arCOG06216	8.4e-21	74.3
42763_NZ_CP071597.1_1536_expanded	JNCS01000001_1241	arCOG06216	3e-21	75.8
42763_NZ_CP071597.1_1536_expanded	NZ_CP071597.1_1536	arCOG06216	1.8e-22	79.7
42794_NZ_CP071597.1_1567_expanded	CP048739_156
42794_NZ_CP071597.1_1567_expanded	NZ_CP071597.1_1567
42813_NZ_CP071597.1_1586_expanded	JGI12330J12834_1000008_2023	arCOG04157	4e-61	207
42813_NZ_CP071597.1_1586_expanded	NZ_CP071597.1_1586	arCOG04157	7.9e-63	212.6
42832_NZ_CP071597.1_1605_expanded	ATYM01000002_594	arCOG02632	1.5e-24	86.5
42832_NZ_CP071597.1_1605_expanded	ATYM01000002_688	arCOG02632	6.2e-98	328.3
42832_NZ_CP071597.1_1605_expanded	JNCS01000001_605	arCOG02632	2.8e-99	332.7
42832_NZ_CP071597.1_1605_expanded	JNCS01000001_686	arCOG02632	7.7e-24	84.1
42832_NZ_CP071597.1_1605_expanded	NZ_CP071597.1_1605	arCOG02632	4.1e-21	75.1
42908_NZ_CP071597.1_1681_expanded	NZ_CP071597.1_1681	arCOG09252	7.5e-14	51.2
42908_NZ_CP071597.1_1681_expanded	JNCS01000001_2359
42988_NZ_CP071597.1_1761_expanded	Ga0207718_100100_1113	arCOG03726	3.5e-24	84.7
42988_NZ_CP071597.1_1761_expanded	JABURA010000001_889	arCOG03726	7e-25	87
42988_NZ_CP071597.1_1761_expanded	JGI12330J12834_1000008_1365	arCOG03726	3.1e-25	88.2
42988_NZ_CP071597.1_1761_expanded	NZ_CP071597.1_1761	arCOG03726	7e-21	73.8
43002_NZ_CP071597.1_1775_expanded	JABURA010000001_1619	arCOG00005	1e-41	140.3
43002_NZ_CP071597.1_1775_expanded	JABURA010000001_2220	arCOG00005	1e-49	166
43002_NZ_CP071597.1_1775_expanded	JNCS01000001_521	arCOG00005	4.1e-49	164
43002_NZ_CP071597.1_1775_expanded	NZ_CP071597.1_1716	arCOG00005	7.2e-47	156.8
43002_NZ_CP071597.1_1775_expanded	NZ_CP071597.1_1775	arCOG00005	7.9e-51	169.5
43027_NZ_CP071597.1_1800_expanded	CP048739_372
43027_NZ_CP071597.1_1800_expanded	CP058579_2780
43027_NZ_CP071597.1_1800_expanded	JABURA010000001_1643
43027_NZ_CP071597.1_1800_expanded	NZ_CP071597.1_1800
43074_NZ_CP071597.1_1847_expanded	CP058579_2797
43074_NZ_CP071597.1_1847_expanded	NZ_CP071597.1_1847
43214_NZ_CP071597.1_1987_expanded	ATYM01000002_1766	arCOG08903	9e-77	258
43214_NZ_CP071597.1_1987_expanded	CP048739_423	arCOG08903	1.1e-91	307.1
43214_NZ_CP071597.1_1987_expanded	CP058579_2992	arCOG08903	5.8e-106	354
43214_NZ_CP071597.1_1987_expanded	Ga0207718_100100_1503	arCOG08903	7.6e-80	268.1
43214_NZ_CP071597.1_1987_expanded	Ga0207719_100190_812	arCOG08903	1.8e-71	240.6
43214_NZ_CP071597.1_1987_expanded	JGI12330J12834_1000008_1528	arCOG08903	3.9e-78	262.5
43214_NZ_CP071597.1_1987_expanded	JNCS01000001_1374	arCOG08903	1.1e-76	257.8
43214_NZ_CP071597.1_1987_expanded	LOEP01000012_830	arCOG08903	1.2e-71	241.2
43214_NZ_CP071597.1_1987_expanded	NZ_CP071597.1_1987	arCOG08903	9.7e-97	323.7
43248_NZ_CP071597.1_2021_expanded	CP058579_3039
43248_NZ_CP071597.1_2021_expanded	Ga0207718_100100_2484
43248_NZ_CP071597.1_2021_expanded	JABURA010000001_2053
43248_NZ_CP071597.1_2021_expanded	JGI12330J12834_1000008_2665
43248_NZ_CP071597.1_2021_expanded	JNCS01000001_2439
43248_NZ_CP071597.1_2021_expanded	NZ_CP071597.1_2021
43381_NZ_CP071597.1_2154_expanded	CP048739_564
43381_NZ_CP071597.1_2154_expanded	JABURA010000001_2151
43381_NZ_CP071597.1_2154_expanded	NZ_CP071597.1_2154
43488_NZ_CP071597.1_2261_expanded	CP058579_4490
43488_NZ_CP071597.1_2261_expanded	NZ_CP071597.1_2261
43720_NZ_CP071597.1_2493_expanded	CP048739_933	arCOG01676	6.3e-59	199.6
43720_NZ_CP071597.1_2493_expanded	CP058579_1034	arCOG01676	1.2e-57	195.3
43720_NZ_CP071597.1_2493_expanded	JABURA010000001_2606	arCOG01676	1.4e-46	158.9
43720_NZ_CP071597.1_2493_expanded	NZ_CP071597.1_2493	arCOG01676	9.1e-55	185.9
43797_NZ_CP071597.1_2570_expanded	ATYM01000002_1318	arCOG12187	2e-41	140.1
43797_NZ_CP071597.1_2570_expanded	CP048739_993	arCOG12187	4.4e-28	97.3
43797_NZ_CP071597.1_2570_expanded	Ga0207719_100190_371	arCOG12187	3.1e-38	129.9
43797_NZ_CP071597.1_2570_expanded	Ga0207733_100382_748	arCOG12187	3.1e-38	129.9
43797_NZ_CP071597.1_2570_expanded	JNCS01000001_1000	arCOG12187	1.6e-41	140.5
43797_NZ_CP071597.1_2570_expanded	LOEP01000012_749	arCOG12187	3.5e-36	123.3
43797_NZ_CP071597.1_2570_expanded	NZ_CP071597.1_2570	arCOG12187	1.9e-35	121
43810_NZ_CP071597.1_2583_expanded	ATYM01000002_1328	arCOG10296	6.7e-83	278.2
43810_NZ_CP071597.1_2583_expanded	CP048739_1007	arCOG10296	1.8e-38	132.2
43810_NZ_CP071597.1_2583_expanded	Ga0207719_100190_385	arCOG10296	6e-81	271.7
43810_NZ_CP071597.1_2583_expanded	Ga0207733_100382_761	arCOG10296	5.3e-81	271.9
43810_NZ_CP071597.1_2583_expanded	JNCS01000001_1007	arCOG10296	1.5e-70	237.6
43810_NZ_CP071597.1_2583_expanded	LOEP01000012_758	arCOG10296	1.1e-83	280.7
43810_NZ_CP071597.1_2583_expanded	NZ_CP071597.1_2583	arCOG10296	4.4e-54	183.5
43833_NZ_CP071597.1_2606_expanded	ATYM01000002_1358	arCOG08907	2.4e-49	167.4
43833_NZ_CP071597.1_2606_expanded	CP048739_1029	arCOG08907	8.5e-26	89.4
43833_NZ_CP071597.1_2606_expanded	Ga0207719_100190_424	arCOG08907	1.1e-48	165.3
43833_NZ_CP071597.1_2606_expanded	Ga0207733_100382_799	arCOG08907	1.9e-49	167.7
43833_NZ_CP071597.1_2606_expanded	JNCS01000001_1025	arCOG08907	8.3e-55	185.5
43833_NZ_CP071597.1_2606_expanded	LOEP01000012_795	arCOG08907	4.9e-52	176.3
43833_NZ_CP071597.1_2606_expanded	NZ_CP071597.1_2606	arCOG08907	2e-29	101.4
43868_NZ_CP071597.1_2641_expanded	ATYM01000002_1381	arCOG10381	2.7e-63	211.5
43868_NZ_CP071597.1_2641_expanded	CP048739_1075	arCOG10381	4.5e-25	87.7
43868_NZ_CP071597.1_2641_expanded	Ga0207719_100190_444	arCOG10381	1.8e-63	212.1
43868_NZ_CP071597.1_2641_expanded	Ga0207733_100382_820	arCOG10381	1.8e-63	212.1
43868_NZ_CP071597.1_2641_expanded	JNCS01000001_1037	arCOG10381	7.9e-71	235.9
43868_NZ_CP071597.1_2641_expanded	LOEP01000012_812	arCOG10381	5.7e-61	204
43868_NZ_CP071597.1_2641_expanded	NZ_CP071597.1_2641	arCOG10381	1.2e-36	125.3
43895_NZ_CP071597.1_2668_expanded	CP048739_1098	arCOG01510	6.9e-11	41.7
43895_NZ_CP071597.1_2668_expanded	CP058579_1096	arCOG01510	6.2e-15	55
43895_NZ_CP071597.1_2668_expanded	NZ_CP071597.1_2668	arCOG01510	1.9e-15	56.7
44027_NZ_CP071597.1_2800_expanded	CP058579_1209
44027_NZ_CP071597.1_2800_expanded	NZ_CP071597.1_2800
44169_LOEP01000012_79_expanded	JABURA010000001_569	arCOG04494	6.2e-14	51.7
44169_LOEP01000012_79_expanded	JGI12330J12834_1000008_2163	arCOG04494	2e-11	43.5
44169_LOEP01000012_79_expanded	JNCS01000001_2188	arCOG04494	7.8e-11	41.6
44169_LOEP01000012_79_expanded	LOEP01000012_79	arCOG04494	1.4e-11	44
44169_LOEP01000012_79_expanded	ATYM01000002_767
44177_LOEP01000012_87_expanded	ATYM01000002_777
44177_LOEP01000012_87_expanded	LOEP01000012_87
44183_LOEP01000012_93_expanded	ATYM01000002_782
44183_LOEP01000012_93_expanded	LOEP01000012_93
44419_LOEP01000012_329_expanded	ATYM01000002_871
44419_LOEP01000012_329_expanded	LOEP01000012_329
44437_LOEP01000012_347_expanded	ATYM01000002_895
44437_LOEP01000012_347_expanded	LOEP01000012_347
44441_LOEP01000012_351_expanded	ATYM01000002_899
44441_LOEP01000012_351_expanded	LOEP01000012_351
44447_LOEP01000012_357_expanded	ATYM01000002_909
44447_LOEP01000012_357_expanded	LOEP01000012_357
44905_LOEP01000012_815_expanded	ATYM01000002_1408
44905_LOEP01000012_815_expanded	Ga0207719_100190_447
44905_LOEP01000012_815_expanded	Ga0207733_100382_823
44905_LOEP01000012_815_expanded	LOEP01000012_815
45204_LOEP01000012_1114_expanded	ATYM01000002_2105
45204_LOEP01000012_1114_expanded	Ga0207719_100190_1124
45204_LOEP01000012_1114_expanded	Ga0207733_100382_280
45204_LOEP01000012_1114_expanded	LOEP01000012_1114
45209_LOEP01000012_1119_expanded	Ga0207719_100190_1128
45209_LOEP01000012_1119_expanded	Ga0207733_100382_284
45209_LOEP01000012_1119_expanded	LOEP01000012_1119
45237_LOEP01000012_1147_expanded	ATYM01000002_2135
45237_LOEP01000012_1147_expanded	CP048739_1639
45237_LOEP01000012_1147_expanded	Ga0207719_100190_1159
45237_LOEP01000012_1147_expanded	Ga0207733_100382_315
45237_LOEP01000012_1147_expanded	JABURA010000001_148
45237_LOEP01000012_1147_expanded	LOEP01000012_1147
45253_LOEP01000012_1163_expanded	ATYM01000002_2153
45253_LOEP01000012_1163_expanded	CP048739_1655
45253_LOEP01000012_1163_expanded	Ga0207719_100190_1180
45253_LOEP01000012_1163_expanded	Ga0207733_100382_336
45253_LOEP01000012_1163_expanded	LOEP01000012_1163
45254_LOEP01000012_1164_expanded	ATYM01000002_2154
45254_LOEP01000012_1164_expanded	Ga0207719_100190_1182
45254_LOEP01000012_1164_expanded	Ga0207733_100382_337
45254_LOEP01000012_1164_expanded	LOEP01000012_1164
45263_LOEP01000012_1173_expanded	ATYM01000002_2161
45263_LOEP01000012_1173_expanded	CP048739_1665
45263_LOEP01000012_1173_expanded	Ga0207719_100190_1189
45263_LOEP01000012_1173_expanded	Ga0207733_100382_344
45263_LOEP01000012_1173_expanded	LOEP01000012_1173
45290_LOEP01000012_1200_expanded	ATYM01000002_2187
45290_LOEP01000012_1200_expanded	Ga0207719_100190_1214
45290_LOEP01000012_1200_expanded	Ga0207733_100382_368
45290_LOEP01000012_1200_expanded	LOEP01000012_1200
45475_LOEP01000012_1385_expanded	ATYM01000002_2352
45475_LOEP01000012_1385_expanded	CP048739_1837
45475_LOEP01000012_1385_expanded	Ga0207719_100190_1377
45475_LOEP01000012_1385_expanded	JABURA010000001_457
45475_LOEP01000012_1385_expanded	LOEP01000012_1385
45475_LOEP01000012_1385_expanded	NZ_CP071597.1_619
45611_LOEP01000012_1521_expanded	Ga0207718_100100_2085	arCOG11865	1.5e-11	43.9
45611_LOEP01000012_1521_expanded	JGI12330J12834_1000008_2194	arCOG11865	3e-12	46.2
45611_LOEP01000012_1521_expanded	LOEP01000012_1521	arCOG11865	8.3e-19	67.7
45611_LOEP01000012_1521_expanded	JNCS01000001_2304
45840_JNCS01000001_3_expanded	Ga0207718_100100_18
45840_JNCS01000001_3_expanded	JGI12330J12834_1000008_3
45840_JNCS01000001_3_expanded	JNCS01000001_3
45855_JNCS01000001_18_expanded	ATYM01000002_177	arCOG09571	7.6e-11	41.3
45855_JNCS01000001_18_expanded	JNCS01000001_18
46092_JNCS01000001_255_expanded	JGI12330J12834_1000008_314
46092_JNCS01000001_255_expanded	JNCS01000001_255
46341_JNCS01000001_504_expanded	Ga0207718_100100_617
46341_JNCS01000001_504_expanded	JGI12330J12834_1000008_645
46341_JNCS01000001_504_expanded	JNCS01000001_504
46404_JNCS01000001_567_expanded	ATYM01000002_653	arCOG02632	1.1e-19	70.4
46404_JNCS01000001_567_expanded	JNCS01000001_567	arCOG02632	8.3e-19	67.5
46412_JNCS01000001_575_expanded	ATYM01000002_662
46412_JNCS01000001_575_expanded	JNCS01000001_575
46442_JNCS01000001_605_expanded	ATYM01000002_653	arCOG02632	1.1e-19	70.4
46442_JNCS01000001_605_expanded	ATYM01000002_688	arCOG02632	6.2e-98	328.3
46442_JNCS01000001_605_expanded	JNCS01000001_567	arCOG02632	8.3e-19	67.5
46442_JNCS01000001_605_expanded	JNCS01000001_605	arCOG02632	2.8e-99	332.7
46496_JNCS01000001_659_expanded	ATYM01000002_745	arCOG00878	1.7e-281	936.4
46496_JNCS01000001_659_expanded	JNCS01000001_659	arCOG00878	5.4e-282	938
46941_JNCS01000001_1104_expanded	Ga0207718_100100_1152
46941_JNCS01000001_1104_expanded	Ga0207719_100190_621
46941_JNCS01000001_1104_expanded	JGI12330J12834_1000008_1422
46941_JNCS01000001_1104_expanded	JNCS01000001_1104
47154_JNCS01000001_1317_expanded	ATYM01000002_390
47154_JNCS01000001_1317_expanded	Ga0207718_100100_1088
47154_JNCS01000001_1317_expanded	JGI12330J12834_1000008_1340
47154_JNCS01000001_1317_expanded	JNCS01000001_1317
47161_JNCS01000001_1324_expanded	ATYM01000002_1469
47161_JNCS01000001_1324_expanded	Ga0207718_100100_1123
47161_JNCS01000001_1324_expanded	Ga0207719_100190_491
47161_JNCS01000001_1324_expanded	Ga0207733_100382_863
47161_JNCS01000001_1324_expanded	JGI12330J12834_1000008_1369
47161_JNCS01000001_1324_expanded	JNCS01000001_1324
47247_JNCS01000001_1410_expanded	CP048739_144	arCOG14261	1.3e-32	111.8
47247_JNCS01000001_1410_expanded	CP058579_2430	arCOG14261	2.1e-30	104.7
47247_JNCS01000001_1410_expanded	Ga0207718_100100_1915	arCOG14261	6.4e-21	74.2
47247_JNCS01000001_1410_expanded	JGI12330J12834_1000008_1983	arCOG14261	1.2e-32	112.1
47247_JNCS01000001_1410_expanded	JNCS01000001_1410	arCOG14261	1.2e-26	92.6
47260_JNCS01000001_1423_expanded	ATYM01000002_562
47260_JNCS01000001_1423_expanded	CP048739_311
47260_JNCS01000001_1423_expanded	CP058579_2479
47260_JNCS01000001_1423_expanded	Ga0207718_100100_1918
47260_JNCS01000001_1423_expanded	JGI12330J12834_1000008_1994
47260_JNCS01000001_1423_expanded	JNCS01000001_1423
47589_JNCS01000001_1752_expanded	ATYM01000002_2830
47589_JNCS01000001_1752_expanded	Ga0207718_100100_714
47589_JNCS01000001_1752_expanded	JGI12330J12834_1000008_814
47589_JNCS01000001_1752_expanded	JNCS01000001_1752
47658_JNCS01000001_1821_expanded	Ga0207718_100100_987
47658_JNCS01000001_1821_expanded	JGI12330J12834_1000008_1220
47658_JNCS01000001_1821_expanded	JNCS01000001_1821
47667_JNCS01000001_1830_expanded	ATYM01000002_467
47667_JNCS01000001_1830_expanded	Ga0207718_100100_993
47667_JNCS01000001_1830_expanded	JGI12330J12834_1000008_1223
47667_JNCS01000001_1830_expanded	JNCS01000001_1830
47706_JNCS01000001_1869_expanded	JGI12330J12834_1000008_2117
47706_JNCS01000001_1869_expanded	JNCS01000001_1869
48048_JNCS01000001_2211_expanded	ATYM01000002_498
48048_JNCS01000001_2211_expanded	ATYM01000002_504
48048_JNCS01000001_2211_expanded	Ga0207718_100100_2097
48048_JNCS01000001_2211_expanded	JGI12330J12834_1000008_2211
48048_JNCS01000001_2211_expanded	JNCS01000001_2211
48065_JNCS01000001_2228_expanded	Ga0207718_100100_2175
48065_JNCS01000001_2228_expanded	JNCS01000001_2228
48076_JNCS01000001_2239_expanded	Ga0207718_100100_2189
48076_JNCS01000001_2239_expanded	JGI12330J12834_1000008_2407
48076_JNCS01000001_2239_expanded	JNCS01000001_2239
48293_JNCS01000001_2456_expanded	Ga0207718_100100_2502
48293_JNCS01000001_2456_expanded	JGI12330J12834_1000008_2682
48293_JNCS01000001_2456_expanded	JNCS01000001_2456
48320_JNCS01000001_2483_expanded	Ga0207718_100100_2531
48320_JNCS01000001_2483_expanded	JGI12330J12834_1000008_2717
48320_JNCS01000001_2483_expanded	JNCS01000001_2483
48377_JNCS01000001_2540_expanded	Ga0207718_100100_2568
48377_JNCS01000001_2540_expanded	JGI12330J12834_1000008_2758
48377_JNCS01000001_2540_expanded	JNCS01000001_2540
48400_JNCS01000001_2563_expanded	ATYM01000002_2268	arCOG01391	2.7e-61	207.4
48400_JNCS01000001_2563_expanded	JNCS01000001_2563	arCOG01391	2.1e-58	197.9
48610_JABURA010000001_39_expanded	CP058579_1041	2N5YS	6.3e-22	77.4
48610_JABURA010000001_39_expanded	JABURA010000001_39	2N5YS	1.2e-27	95.8
48625_JABURA010000001_54_expanded	CP048739_1139	arCOG06914	2.2e-120	402.6
48625_JABURA010000001_54_expanded	CP058579_1059	arCOG06276	2.3e-92	310.7
48625_JABURA010000001_54_expanded	JABURA010000001_54	arCOG06276	2.1e-93	314.1
50027_JABURA010000001_1456_expanded	CP058579_2375
50027_JABURA010000001_1456_expanded	JABURA010000001_1456
50067_JABURA010000001_1496_expanded	CP058579_1591
50067_JABURA010000001_1496_expanded	JABURA010000001_1496
50275_JABURA010000001_1704_expanded	CP058579_2807
50275_JABURA010000001_1704_expanded	JABURA010000001_1704
53178_CP058579_1736_expanded	CP048739_2008
53178_CP058579_1736_expanded	CP058579_1736
53204_CP058579_1762_expanded	CP058579_1762	arCOG14112	6.4e-50	168.3
53204_CP058579_1762_expanded	JGI12330J12834_1000008_654	arCOG14112	4.5e-47	159.1
53221_CP058579_1779_expanded	CP058579_1779	arCOG00073	1.9e-57	194.7
53221_CP058579_1779_expanded	JGI12330J12834_1000008_672	arCOG00073	1.3e-57	195.2
53252_CP058579_1810_expanded	CP058579_1810	arCOG09464	9.6e-56	187
53252_CP058579_1810_expanded	JGI12330J12834_1000008_691	arCOG09464	1.2e-56	190
53268_CP058579_1826_expanded	CP058579_1826	arCOG00066	1.2e-159	531
53268_CP058579_1826_expanded	JGI12330J12834_1000008_700	arCOG00066	9.7e-159	528
53296_CP058579_1854_expanded	CP058579_1854
53296_CP058579_1854_expanded	JGI12330J12834_1000008_9
53883_CP058579_2441_expanded	CP048739_160
53883_CP058579_2441_expanded	CP058579_2441
53883_CP058579_2441_expanded	NZ_CP071597.1_1574
54484_CP058579_3042_expanded	CP048739_466
54484_CP058579_3042_expanded	CP058579_3042
55853_CP058579_4411_expanded	CP058579_4411	arCOG00175	6.4e-124	413.3
55853_CP058579_4411_expanded	Ga0207718_100100_1401	arCOG00177	1.2e-136	455.3
56537_CP048739_306_expanded	Ga0207718_100100_1047	arCOG01210	1.4e-11	44.4
56537_CP048739_306_expanded	CP048739_306
56537_CP048739_306_expanded	JGI12330J12834_1000008_1334
57534_CP048739_1303_expanded	CP048739_1303	arCOG05102	9.9e-58	195.4
57534_CP048739_1303_expanded	Ga0207718_100100_2151	arCOG05102	2e-57	194.4
59096_ATYM01000002_433_expanded	ATYM01000002_433
59096_ATYM01000002_433_expanded	JGI12330J12834_1000008_1386
59235_ATYM01000002_572_expanded	JNCS01000001_1310	arCOG00684	7.9e-154	511.6
59235_ATYM01000002_572_expanded	ATYM01000002_572
59235_ATYM01000002_572_expanded	Ga0207718_100100_1096
59235_ATYM01000002_572_expanded	JGI12330J12834_1000008_1348
60120_ATYM01000002_1457_expanded	ATYM01000002_1457
60120_ATYM01000002_1457_expanded	Ga0207719_100190_479
60120_ATYM01000002_1457_expanded	Ga0207733_100382_854
60136_ATYM01000002_1473_expanded	ATYM01000002_1473	arCOG01057	1.9e-12	47.2
60136_ATYM01000002_1473_expanded	Ga0207719_100190_493	arCOG03177	1.3e-12	46.9
60136_ATYM01000002_1473_expanded	Ga0207733_100382_866	arCOG03177	4.4e-12	45.1
60477_ATYM01000002_1814_expanded	ATYM01000002_1814
60477_ATYM01000002_1814_expanded	CP058579_2601
60477_ATYM01000002_1814_expanded	Ga0207719_100190_910
81560_Ga0207715_100102_1072_expanded	Ga0207718_100100_1303	arCOG11147	5.6e-58	195.3
82267_Ga0207718_100100_319_expanded	Ga0207718_100100_319
82267_Ga0207718_100100_319_expanded	JGI12330J12834_1000008_385
82354_Ga0207718_100100_406_expanded	Ga0207718_100100_406
82354_Ga0207718_100100_406_expanded	JGI12330J12834_1000008_429
82354_Ga0207718_100100_406_expanded	JNCS01000001_316
82375_Ga0207718_100100_427_expanded	Ga0207718_100100_427
82375_Ga0207718_100100_427_expanded	JGI12330J12834_1000008_443
82396_Ga0207718_100100_448_expanded	Ga0207718_100100_448
82396_Ga0207718_100100_448_expanded	JGI12330J12834_1000008_454
82702_Ga0207718_100100_754_expanded	Ga0207718_100100_754
82702_Ga0207718_100100_754_expanded	JGI12330J12834_1000008_835
82800_Ga0207718_100100_852_expanded	Ga0207718_100100_852
82800_Ga0207718_100100_852_expanded	JGI12330J12834_1000008_1040
82806_Ga0207718_100100_858_expanded	Ga0207718_100100_858
82806_Ga0207718_100100_858_expanded	JGI12330J12834_1000008_1959
82852_Ga0207718_100100_904_expanded	Ga0207718_100100_904
82852_Ga0207718_100100_904_expanded	JGI12330J12834_1000008_1091
83409_Ga0207718_100100_1461_expanded	ATYM01000002_1750
83409_Ga0207718_100100_1461_expanded	Ga0207718_100100_1461
83409_Ga0207718_100100_1461_expanded	JGI12330J12834_1000008_1517
83458_Ga0207718_100100_1510_expanded	Ga0207718_100100_1510
83458_Ga0207718_100100_1510_expanded	JGI12330J12834_1000008_1532
83645_Ga0207718_100100_1697_expanded	Ga0207718_100100_1697	arCOG03413	1e-16	61
83645_Ga0207718_100100_1697_expanded	JGI12330J12834_1000008_2433	arCOG03413	2.2e-20	73.1
83860_Ga0207718_100100_1912_expanded	Ga0207718_100100_1912
83860_Ga0207718_100100_1912_expanded	JGI12330J12834_1000008_1975
84018_Ga0207718_100100_2070_expanded	Ga0207718_100100_2070
84018_Ga0207718_100100_2070_expanded	JGI12330J12834_1000008_2152
84024_Ga0207718_100100_2076_expanded	Ga0207718_100100_2076
84024_Ga0207718_100100_2076_expanded	JGI12330J12834_1000008_2185
84024_Ga0207718_100100_2076_expanded	LOEP01000012_214
84146_Ga0207718_100100_2198_expanded	Ga0207718_100100_2198
84146_Ga0207718_100100_2198_expanded	JGI12330J12834_1000008_2415
84146_Ga0207718_100100_2198_expanded	JNCS01000001_2250
84155_Ga0207718_100100_2207_expanded	Ga0207718_100100_2207
84155_Ga0207718_100100_2207_expanded	JGI12330J12834_1000008_2424
84155_Ga0207718_100100_2207_expanded	JNCS01000001_2255
84204_Ga0207718_100100_2256_expanded	Ga0207718_100100_2256
84204_Ga0207718_100100_2256_expanded	JGI12330J12834_1000008_2473
84209_Ga0207718_100100_2261_expanded	Ga0207718_100100_2261
84209_Ga0207718_100100_2261_expanded	JGI12330J12834_1000008_2457
84261_Ga0207718_100100_2313_expanded	Ga0207718_100100_2313	arCOG11925	2.1e-17	62.7
84261_Ga0207718_100100_2313_expanded	JGI12330J12834_1000008_2530	arCOG11925	1e-19	70.2
84302_Ga0207718_100100_2354_expanded	Ga0207718_100100_2354
84302_Ga0207718_100100_2354_expanded	Ga0207718_100100_2365
84302_Ga0207718_100100_2354_expanded	JGI12330J12834_1000008_2588
84302_Ga0207718_100100_2354_expanded	JNCS01000001_2396
84632_Ga0207718_100100_2684_expanded	Ga0207718_100100_2684
84632_Ga0207718_100100_2684_expanded	JGI12330J12834_1000008_2920
85521_Ga0207719_100190_839_expanded	Ga0207719_100190_839
85521_Ga0207719_100190_839_expanded	Ga0207733_100382_14
85783_Ga0207719_100190_1101_expanded	Ga0207719_100190_1101
85783_Ga0207719_100190_1101_expanded	Ga0207733_100382_257
85783_Ga0207719_100190_1101_expanded	LOEP01000012_1094
85990_Ga0207719_100190_1308_expanded	Ga0207719_100190_1308	arCOG03898	1.5e-22	80.1
85990_Ga0207719_100190_1308_expanded	Ga0207733_100382_465	arCOG03898	3.4e-23	82.1
CG_1	ATYM01000002_463	arCOG12186	1.9e-111	371.6
CG_1	CP048739_1537	arCOG12186	5.8e-88	294.5
CG_1	CP058579_1252	arCOG12186	5.5e-110	366.8
CG_1	Ga0207718_100100_978	arCOG12186	7.2e-46	156.3
CG_1	JABURA010000001_218	arCOG12186	9.9e-100	333.2
CG_1	JGI12330J12834_1000008_1212	arCOG12186	1.3e-47	162
CG_1	JNCS01000001_1813	arCOG12186	8.1e-119	395.8
CG_1	NZ_CP071597.1_384	arCOG12186	1.5e-97	326
CG_10	CP048739_1264	arCOG00115	1.1e-41	143
CG_10	Ga0207718_100100_2116	arCOG00115	8.7e-42	143.4
CG_11	Ga0207718_100100_1484	arCOG00679	7.1e-44	150.7
CG_11	Ga0207719_100190_1390	arCOG00681	7.6e-30	103.5
CG_11	JGI12330J12834_1000008_1781	arCOG00679	2.7e-45	155.4
CG_11	JNCS01000001_1310	arCOG00684	9.8e-154	511.3
CG_12	JABURA010000001_1220	arCOG03828	1.4e-27	96.7
CG_12	JABURA010000001_1594	arCOG03828	2.9e-21	76.1
CG_12	NZ_CP071597.1_1696	arCOG03828	5.3e-24	85
CG_12	NZ_CP071597.1_2063	arCOG03828	3.5e-28	98.7
CG_12	NZ_CP071597.1_642	arCOG03828	3.3e-30	105.3
CG_15	ATYM01000002_2248
CG_15	CP058579_1356
CG_15	Ga0207719_100190_1278
CG_15	Ga0207733_100382_434
CG_15	JABURA010000001_351
CG_15	LOEP01000012_1268
CG_15	NZ_CP071597.1_501
CG_16	ATYM01000002_2126
CG_16	CP048739_1631
CG_16	CP058579_1183
CG_16	Ga0207719_100190_1151
CG_16	Ga0207733_100382_307
CG_16	JABURA010000001_141
CG_16	LOEP01000012_1140
CG_16	NZ_CP071597.1_2775
CG_17	ATYM01000002_1736	arCOG01241	9.4e-54	182.7
CG_17	ATYM01000002_2439	arCOG01242	8.2e-31	107.2
CG_17	CP048739_124	arCOG01241	5.4e-45	153.9
CG_17	CP048739_1919	arCOG01241	1.9e-20	73.3
CG_17	CP058579_1603	arCOG01241	3.2e-17	62.7
CG_17	CP058579_272	arCOG01250	4.8e-147	489
CG_17	CP058579_3781	arCOG01250	1.8e-88	296.4
CG_17	CP058579_4117	arCOG01250	3.5e-140	466.4
CG_17	CP058579_4429	arCOG01250	4.4e-113	377.3
CG_17	CP058579_631	arCOG01250	1.1e-110	369.4
CG_17	CP058579_995	arCOG01250	1.2e-146	487.7
CG_17	Ga0207718_100100_1432	arCOG01241	5.1e-52	177
CG_17	Ga0207719_100190_796	arCOG01241	7e-52	176.5
CG_17	JABURA010000001_1393	arCOG01250	7.1e-150	498.3
CG_17	JABURA010000001_2111	arCOG01241	3e-27	95.7
CG_17	JABURA010000001_2867	arCOG01250	9.5e-129	428.8
CG_17	JGI12330J12834_1000008_1496	arCOG01241	6.6e-51	173.3
CG_17	JNCS01000001_1255	arCOG01241	4.5e-52	177.2
CG_17	LOEP01000012_1454	arCOG01241	2e-11	43.7
CG_17	NZ_CP071597.1_1549	arCOG01241	2e-49	168.4
CG_17	NZ_CP071597.1_2111	arCOG01241	7.8e-32	110.7
CG_18	CP058579_1804	arCOG00368	4.2e-19	68.4
CG_18	CP058579_1870	arCOG00368	1.3e-18	66.8
CG_18	CP058579_4151	arCOG03239	3e-32	112
CG_18	Ga0207718_100100_744	arCOG00368	6.2e-22	77.7
CG_18	JGI12330J12834_1000008_34	arCOG00368	1.5e-17	63.3
CG_18	JGI12330J12834_1000008_686	arCOG00368	2.4e-20	72.5
CG_18	JGI12330J12834_1000008_746	arCOG00368	4.9e-16	58.3
CG_2	ATYM01000002_1350	arCOG07496	2.1e-64	217.8
CG_2	ATYM01000002_1376	arCOG04816	8.2e-92	308.4
CG_2	ATYM01000002_1444	arCOG00439	7.8e-101	337.9
CG_2	ATYM01000002_1504	arCOG00285	4.3e-50	170.6
CG_2	ATYM01000002_2178	arCOG00280	1.7e-15	56.4
CG_2	ATYM01000002_358	arCOG06224	3.9e-106	356.7
CG_2	CP048739_1023	arCOG07496	1.6e-62	211.5
CG_2	CP048739_1069	arCOG04816	2.7e-69	233.8
CG_2	CP048739_1285	arCOG03779	8.4e-80	268.6
CG_2	CP048739_1560	arCOG00285	1.3e-48	165.7
CG_2	CP048739_1680	arCOG00280	4.1e-19	68.4
CG_2	CP058579_1139	arCOG00439	4.9e-86	289
CG_2	CP058579_1240	arCOG00280	2.5e-16	59.1
CG_2	CP058579_1269	arCOG00285	1.5e-40	139
CG_2	CP058579_2349	arCOG00285	2e-58	198.1
CG_2	CP058579_255	arCOG00467	3.6e-64	216.8
CG_2	CP058579_4546	arCOG00467	4.1e-48	164
CG_2	CP058579_609	arCOG00285	7.7e-65	219.3
CG_2	Ga0207718_100100_1006	arCOG00285	4.1e-64	216.9
CG_2	Ga0207718_100100_1952	arCOG00467	7.4e-56	189.4
CG_2	Ga0207718_100100_2135	arCOG03779	7e-83	278.7
CG_2	Ga0207718_100100_929	arCOG00280	1.3e-18	66.7
CG_2	Ga0207719_100190_1206	arCOG00280	2.7e-17	62.3
CG_2	Ga0207719_100190_412	arCOG07496	9e-63	212.4
CG_2	Ga0207719_100190_441	arCOG04816	7.1e-88	295.4
CG_2	Ga0207719_100190_476	arCOG00467	2.3e-81	273.4
CG_2	Ga0207719_100190_527	arCOG00285	4.7e-47	160.5
CG_2	Ga0207719_100190_837	arCOG01308	6.1e-70	236.3
CG_2	Ga0207733_100382_12	arCOG01308	6.1e-70	236.3
CG_2	Ga0207733_100382_360	arCOG00280	2.6e-17	62.4
CG_2	Ga0207733_100382_789	arCOG07496	8.9e-62	209.1
CG_2	Ga0207733_100382_817	arCOG04816	7.4e-88	295.3
CG_2	Ga0207733_100382_851	arCOG00467	2.1e-81	273.6
CG_2	Ga0207733_100382_890	arCOG00285	4.3e-48	164
CG_2	JABURA010000001_1435	arCOG00285	2.2e-65	221.1
CG_2	JABURA010000001_182	arCOG00280	3.1e-17	62.1
CG_2	JABURA010000001_252	arCOG00285	3.8e-54	184
CG_2	JABURA010000001_2798	arCOG00467	5.1e-85	285.5
CG_2	JGI12330J12834_1000008_1127	arCOG05935	2.2e-21	75.6
CG_2	JGI12330J12834_1000008_1244	arCOG00285	4.2e-65	220.2
CG_2	JGI12330J12834_1000008_1669	arCOG01308	2.8e-49	168.2
CG_2	JGI12330J12834_1000008_2044	arCOG00467	4.5e-88	295.5
CG_2	JNCS01000001_1020	arCOG05935	4.8e-186	618.9
CG_2	JNCS01000001_1032	arCOG04816	4.3e-90	302.7
CG_2	JNCS01000001_1358	arCOG01308	2e-75	254.5
CG_2	JNCS01000001_865	arCOG00285	8.7e-82	275.3
CG_2	LOEP01000012_1192	arCOG00280	5e-15	54.8
CG_2	LOEP01000012_783	arCOG07496	9.6e-60	202.4
CG_2	LOEP01000012_808	arCOG04816	1.4e-91	307.6
CG_2	LOEP01000012_871	arCOG01308	4.1e-70	236.9
CG_2	NZ_CP071597.1_2599	arCOG07496	1.4e-59	201.9
CG_2	NZ_CP071597.1_2638	arCOG04816	5.5e-79	265.9
CG_2	NZ_CP071597.1_404	arCOG00285	1.2e-59	202.2
CG_2	NZ_CP071597.1_2831
CG_20	ATYM01000002_1260	2N5N9	1.1e-18	67.5
CG_20	CP058579_39	2N5N9	4.7e-30	104.3
CG_20	Ga0207719_100190_352	2N5N9	3.5e-17	62.6
CG_20	Ga0207733_100382_729	2N5N9	3.5e-17	62.6
CG_20	LOEP01000012_734	2N5N9	9.6e-18	64.4
CG_20	CP058579_3720
CG_20	Ga0207718_100100_2717
CG_20	JABURA010000001_2811
CG_20	JGI12330J12834_1000008_2924
CG_21	ATYM01000002_745	arCOG00878	2e-281	936.1
CG_21	CP058579_1852	arCOG07871	1.1e-163	546.2
CG_21	CP058579_982	arCOG04818	5e-241	802.6
CG_21	Ga0207718_100100_729	arCOG07871	6.2e-197	656.2
CG_21	JGI12330J12834_1000008_726	arCOG07871	1e-91	308.2
CG_21	JNCS01000001_659	arCOG00878	6.1e-282	937.8
CG_22	ATYM01000002_2150
CG_22	Ga0207719_100190_1171
CG_22	Ga0207733_100382_327
CG_22	LOEP01000012_1157
CG_24	ATYM01000002_2548	arCOG01764	3.3e-47	159.8
CG_24	ATYM01000002_2718	arCOG01764	1.2e-60	203.6
CG_24	CP058579_3938	arCOG01764	1.1e-60	203.7
CG_24	CP058579_894	arCOG01764	1.7e-43	147.6
CG_24	JNCS01000001_1998	arCOG01764	5.4e-48	162.3
CG_24	JNCS01000001_2177	arCOG01764	1.2e-59	200.3
CG_25	ATYM01000002_2192
CG_25	Ga0207718_100100_2660
CG_25	Ga0207719_100190_1219
CG_25	Ga0207733_100382_374
CG_25	JABURA010000001_381
CG_25	JGI12330J12834_1000008_2889
CG_25	LOEP01000012_1207
CG_25	NZ_CP071597.1_508
CG_4	CP048739_1702
CG_4	CP058579_1342
CG_4	Ga0207718_100100_2557
CG_4	Ga0207719_100190_1263
CG_4	Ga0207733_100382_418
CG_4	JABURA010000001_339
CG_4	JGI12330J12834_1000008_2743
CG_4	JNCS01000001_2513
CG_4	LOEP01000012_1256
CG_4	NZ_CP071597.1_490
CG_5	Ga0207718_100100_1688
CG_5	Ga0207719_100190_828
CG_5	Ga0207733_100382_3
CG_5	JGI12330J12834_1000008_1698
CG_5	LOEP01000012_860
CG_7	ATYM01000002_2219
CG_7	CP048739_1731
CG_7	CP058579_1394
CG_7	Ga0207718_100100_2679
CG_7	Ga0207719_100190_1240
CG_7	Ga0207733_100382_394
CG_7	JABURA010000001_409
CG_7	JGI12330J12834_1000008_2911
CG_7	JNCS01000001_2656
CG_7	LOEP01000012_1233
CG_7	NZ_CP071597.1_529
CG_9	LOEP01000012_880	arCOG03600	1.3e-12	47.4
CG_9	Ga0207718_100100_889
CG_9	Ga0207719_100190_847
CG_9	Ga0207719_100190_852
CG_9	Ga0207733_100382_22
CG_9	Ga0207733_100382_28
CG_9	JGI12330J12834_1000008_1071
CG_9	JGI12330J12834_1000008_1675
CG_9	JNCS01000001_927
