## Supplementary material for "Discovery of archaeal Fusexins homologous to eukaryotic HAP2/GCS1 gamete fusion proteins": Data S4

### Sheet: Figure 3C
	Summary					Raw data
	% of Mixing						Total nuclei	Nuclei in mixed cells	% of Mixing
	Vector	Fsx1	AtHAP2			Experiment 1
	3	11	8			Vector	937	24	2.56137
	2	12	10			Fsx1	828	95	11.4734
	2	13	11			AtHAP2	907	75	8.26902
	1	8	7			Experiment 2
Mean	2	11	9			Vector	839	14	1.66865
Std. Error of Mean	0.4082	1.08	0.9129			Fsx1	820	101	12.3171
p-value vs. Vector	-	0.0001	0.0008			AtHAP2	810	77	9.50617
p-value vs. Fsx1	-	-	0.3914			Experiment 3
						Vector	713	17	2.38429
Statistical test:	One-way Anova followed by Bonferroni's multiple comparisons test					Fsx1	713	94	13.1837
						AtHAP2	773	84	10.8668
						Experiment 4
						Vector	724	7	0.966851
						Fsx1	728	56	7.69231
						AtHAP2	701	50	7.13267

### Sheet: Figure 3F
														Raw data
	Summary (% of Mixing)						Summary (% of Multinucleation)							Total nuclei	Nuclei in multinucleated cells	% Multinucleation	Total nuclei	Nuclei in mixed cells	% of Mixing
	Vector	EFF-1	Fsx1	VSV G			Vector	EFF-1	Fsx1	VSV G			Experiment 1
	2	1	2	38			5	24	37	92			Vector	874	42	4.80549	960	19	1.97917
	2	1	3	56			10	35	32	92			EFF-1	514	125	24.3191	994	14	1.40845
	2	2	2	68			5	38	42	94			Fsx1	558	208	37.276	814	14	1.7199
Mean	2	1.333	2.333	54		Mean	6.667	32.33	37	92.67			VSV G	865	794	91.7919	909	348	38.2838
Std. Error of Mean	0	0.3333	0.3333	8.718		Std. Error of Mean	1.667	4.256	2.887	0.6667			Experiment 2
p-value vs. Vector	-	0.999	>0.9999	<0.0001		p-value vs. Vector	-	0.0004	0.0001	<0.0001			Vector	460	47	10.2174	812	18	2.21675
													EFF-1	294	103	35.034	503	7	1.39165
													Fsx1	525	170	32.381	906	27	2.98013
Statistical test:	One-way Anova followed by Dunett's multiple comparisons test												VSV G	865	794	91.7919	841	472	56.1237
													Experiment 3
													Vector	749	41	5.47397	895	22	2.4581
													EFF-1	404	154	38.1188	910	15	1.64835
													Fsx1	385	162	42.0779	896	21	2.34375
													VSV G	544	509	93.5662	933	633	67.8457

### Sheet: Figure 3I
	Summary									Raw data
	% of Mixing										Total nuclei	Nuclei in mixed cells	% of Mixing
	Vectors	Fsx1 (WT)	ΔFL→AG4A	ΔDIV→EFF-1 stem	ΔTMs→GPI	ΔTMs→EFF-1 TM	AtHAP2ΔTM→GPI			Experiment 1
	3	16	9	3	9	13	14			Vector	990	27	2.72727
	4	9	2	6	13	10	15			Fsx1 (WT)	696	114	16.3793
	4	10	4	9	10	12	13			ΔFL→AG4A	878	78	8.88383
	4	12	5	7		12				ΔDIV→EFF-1 stem	-	-	nd
	4	12	5							ΔTMs→GPI	-	-	nd
	3	11	7							ΔTMs→EFF-1 TM	-	-	nd
	2	9								AtHAP2ΔTM→GPI	-	-	nd
	3	11								Experiment 2
	3	18								Vector	882	35	3.96825
	5	12								Fsx1 (WT)	717	68	9.48396
	2	10								ΔFL→AG4A	897	20	2.22965
Mean	3.364	11.82	5.333	6.25	10.67	11.75	14			ΔDIV→EFF-1 stem	605	18	2.97521
Std. Error of Mean	0.2787	0.8509	0.9888	1.25	1.202	0.6292	0.5774			ΔTMs→GPI	-	-	nd
p-value vs. Vector	-	<0.0001	0.5535	0.2274	<0.0001	<0.0001	<0.0001			ΔTMs→EFF-1 TM	-	-	nd
p-value vs. Fsx1 (WT)	-	-	<0.0001	0.0006	0.9965	>0.9999	0.7442			AtHAP2ΔTM→GPI	-	-	nd
										Experiment 3
Statistical test:	One-way Anova followed by Bonferroni's multiple comparisons test									Vector	920	40	4.34783
										Fsx1 (WT)	890	91	10.2247
										ΔFL→AG4A	873	36	4.12371
										ΔDIV→EFF-1 stem	-	-	nd
										ΔTMs→GPI	-	-	nd
										ΔTMs→EFF-1 TM	-	-	nd
										AtHAP2ΔTM→GPI	-	-	nd
										Experiment 4
										Vector	683	26	3.80673
										Fsx1 (WT)	599	72	12.02
										ΔFL→AG4A	725	35	4.82759
										ΔDIV→EFF-1 stem	-	-	nd
										ΔTMs→GPI	-	-	nd
										ΔTMs→EFF-1 TM	-	-	nd
										AtHAP2ΔTM→GPI	-	-	nd
										Experiment 5
										Vector	961	39	4.05827
										Fsx1 (WT)	841	103	12.2473
										ΔFL→AG4A	897	48	5.35117
										ΔDIV→EFF-1 stem	918	79	8.60566
										ΔTMs→GPI	-	-	nd
										ΔTMs→EFF-1 TM	-	-	nd
										AtHAP2ΔTM→GPI	-	-	nd
										Experiment 6
										Vector	950	32	3.36842
										Fsx1 (WT)	930	102	10.9677
										ΔFL→AG4A	910	64	7.03297
										ΔDIV→EFF-1 stem	930	65	6.98925
										ΔTMs→GPI	-	-	nd
										ΔTMs→EFF-1 TM	-	-	nd
										AtHAP2ΔTM→GPI	-	-	nd
										Experiment 7
										Vector	871	21	1.9833
										Fsx1 (WT)	821	76	9.37167
										ΔFL→AG4A	-	-	nd
										ΔDIV→EFF-1 stem	-	-	nd
										ΔTMs→GPI	-	-	nd
										ΔTMs→EFF-1 TM	800	102	12.75
										AtHAP2ΔTM→GPI	851	120	14.1011
										Experiment 8
										Vector	930	25	2.68817
										Fsx1 (WT)	850	94	11.0588
										ΔFL→AG4A	-	-	nd
										ΔDIV→EFF-1 stem	-	-	nd
										ΔTMs→GPI	-	-	nd
										ΔTMs→EFF-1 TM	821	83	10.1096
										AtHAP2ΔTM→GPI	849	126	15
										Experiment 9
										Vector	931	31	3.32975
										Fsx1 (WT)	953	174	18.2581
										ΔFL→AG4A	-	-	nd
										ΔDIV→EFF-1 stem	-	-	nd
										ΔTMs→GPI	924	84	9.09091
										ΔTMs→EFF-1 TM	886	105	11.851
										AtHAP2ΔTM→GPI	900	116	12.8889
										Experiment 10
										Vector	958	49	5.11482
										Fsx1 (WT)	946	117	12.3679
										ΔFL→AG4A	-	-	nd
										ΔDIV→EFF-1 stem	-	-	nd
										ΔTMs→GPI	894	115	12.8635
										ΔTMs→EFF-1 TM	817	99	12.1175
										AtHAP2ΔTM→GPI	880	113	12.8409
										Experiment 11
										Vector	869	16	1.8412
										Fsx1 (WT)	980	96	9.79592
										ΔFL→AG4A	-	-	nd
										ΔDIV→EFF-1 stem	-	-	nd
										ΔTMs→GPI	916	92	10.0437
										ΔTMs→EFF-1 TM	-	-	nd
										AtHAP2ΔTM→GPI	-	-	nd
										nd=not determined

### Sheet: fig. S2C
	Summary								Raw data
	% of Multinucleation									Total nuclei	Nuclei in multinucleated cells	% Multinucleation
	Vector	NaFsx1	HQ22Fsx1	HnFsx1	Fsx1	AtHAP2			Experiment 1
	13	20	38	28	41	34			Vector	518	67	13
	5	17	37	34	38	36			NaFsx1	593	119	20.0675
	6	17	37	39	42	32			HQ22Fsx1	780	296	37.9487
	7	12	38	34	39	31			HnFsx1	890	249	27.9775
	3	19	34	29		42			Fsx1	810	332	40.9877
		25		22		36			AtHAP2	920	312	33.913
		23		28		43			Experiment 2
		25		32		36			Vector	837	42	5.01792
Mean	6.8	19.75	36.8	30.75	40	36.25			NaFsx1	507	85	16.7653
Std. Error of Mean	1.685	1.59	0.7348	1.82	0.9129	1.521			HQ22Fsx1	806	297	36.8486
p-value vs. Vector	-	<0.0001	<0.0001	<0.0001	<0.0001	<0.0001			HnFsx1	780	265	33.9744
									Fsx1	897	340	37.9041
Statistical test:	One-way Anova followed by Dunett's multiple comparisons test								AtHAP2	895	322	35.9777
									Experiment 3
									Vector	580	32	5.51724
									NaFsx1	507	85	16.7653
									HQ22Fsx1	780	291	37.3077
									HnFsx1	812	313	38.5468
									Fsx1	810	339	41.8519
									AtHAP2	928	296	31.8966
									Experiment 4
									Vector	838	61	7.27924
									NaFsx1	803	96	11.9552
									HQ22Fsx1	934	355	38.0086
									HnFsx1	780	266	34.1026
									Fsx1	800	312	39
									AtHAP2	814	255	31.3268
									Experiment 5
									Vector	929	28	3.01399
									NaFsx1	529	100	18.9036
									HQ22Fsx1	510	174	34.1176
									HnFsx1	601	175	29.1181
									Fsx1	-	-	nd
									AtHAP2	815	345	42.3313
									Experiment 6
									Vector	-	-	nd
									NaFsx1	608	152	25
									HQ22Fsx1	-	-	nd
									HnFsx1	598	133	22.2408
									Fsx1	-	-	nd
									AtHAP2	893	321	35.9462
									Experiment 7
									Vector	-	-	nd
									NaFsx1	812	189	23.2759
									HQ22Fsx1	-	-	nd
									HnFsx1	792	224	28.2828
									Fsx1	-	-	nd
									AtHAP2	965	414	42.9016
									Experiment 8
									Vector	-	-	nd
									NaFsx1	770	190	24.6753
									HQ22Fsx1	-	-	nd
									HnFsx1	806	257	31.8859
									Fsx1	-	-	nd
									AtHAP2	916	329	35.917
									nd=not determined

### Sheet: fig. S2D
	Summary						Raw data
	% of Multinucleation							Total nuclei	Nuclei in multinucleated cells	% Multinucleation
	Fsx1		VSV G				Experiment 1
	pH 7.4	pH 5.5	pH 7.4	pH 5.5			Fsx1 (pH 7.4)	1002	272	27.1457
	27	28	74	100			Fsx1 (pH 5.5)	958	267	27.8706
	28	37	64	84			VSV G (pH 7.4)	910	675	74.1758
	22	24	71	98			VSV G (pH 5.5)	975	975	100
Mean	25.7	29.7	69.7	94			Experiment 2
Std. Error of Mean	1.9	3.8	3	5			Fsx1 (pH 7.4)	976	270	27.6639
p-value vs. pH 7.4	-	0.7049	-	0.0029			Fsx1 (pH 5.5)	906	339	37.4172
							VSV G (pH 7.4)	905	576	63.6464
Statistical test:	Two-way Anova followed by Šidak's multiple comparisons test						VSV G (pH 5.5)	730	610	83.5616
							Experiment 3
							Fsx1 (pH 7.4)	830	183	22.0482
							Fsx1 (pH 5.5)	889	213	23.9595
							VSV G (pH 7.4)	879	624	70.9898
							VSV G (pH 5.5)	870	850	97.7011
